# A *Trypanosoma brucei gambiense* gene variant confers human serum resistance

**DOI:** 10.64898/2026.06.16.732631

**Authors:** Nicola Minshall, Sourav Banerjee, Olivia Macleod, Helena Webb, Alex Cook, Matthew Higgins, Mark Carrington

**Affiliations:** Department of Biochemistry, University of Cambridge, Tennis Court Road, Cambridge CB2 1QW, UK; Department of Biochemistry, University of Oxford, South Parks Road, Oxford OX1 3QU, UK; Kavli Institute for Nanoscience Discovery, Dorothy Crowfoot Hodgkin Building, University of Oxford, South Parks Rd, Oxford, OX1 3QU, UK

## Abstract

Most species of African trypanosomes cannot infect humans due to the presence in our blood of trypanolytic factors (TLFs). These lipoprotein particles contain the apolipoprotein L1 (ApoLI) toxin which, when internalised by trypanosomes, forms pores and causes cell death. However, two subspecies of *Trypanosoma brucei* have evolved resistance to TLFs and cause Human African Trypanosomiasis (HAT). The mechanism of resistance of *T. b. rhodesiense* requires a single additional molecule, the serum resistance associated protein SRA. However, the mechanism of resistance of *T. b. gambiense*, which causes HAT in West Africa, has not been fully understood. Here we identify a single polymorphic variant of a PLAC8-domain containing protein which is required for human serum resistance and call this *T. b. gambiense*-specific resistance variant, TgsRV. African trypanosomes are coated with a dense layer of many copies of one member of the variant surface glycoprotein protein family (VSGs). For cells expressing some VSGs, TgsRV is sufficient for human serum resistance, while cells which express other VSGs require a second protein, TgsGP in addition to TgsRV. We therefore complete the identification of the molecular players required for human serum resistance by the African trypanosomes.
