## Supplementary material for "A *Trypanosoma brucei gambiense* gene variant confers human serum resistance": Supp Table 5

### Sheet: Sheet1
		Supplementary Table 5
		DNA manipulations
		template DNA for PCR	PCR product	oligo 1	oligo 2	Cloning	Restriction enzyme digestion for electroporation
	HpHbR deletion constructs	T. b. brucei Lister427 gDNA	1125 bp sequence immediately upstream of the HpHbR with PacI-EcoRI restriction sites	TATTGGTTAATTAACAGCAAAGTAGGGCCGCTGG	GGTTTCGAATTCAAAGCTGCGACTGCAC	Digest 1&2 with EcoRI, ligate and clone into SmaI cut pGEM1 (Intermediate A)
		T. b. brucei Lister427 gDNA	535 bp sequence immediately downstream of the HpHbR with EcoRI-PacI restriction sites	GTGGTGGAATTCAAAAGACACCGTTTCTTCC	ACATGATTAATTAAGGCGCATTGTTCCCTCACCG
		Puromycin resistance gene	Puromycin resistance gene with EcoRI-EcoRI restriction sites	GCATCAGAATTCATGACCGAGTACA	GCAGCGGAATTCTTAGGCACCGGGCTTGCG	Digest with EcoRI and clone into EcoRI cut Intermediate A to make p5289	Digest with PacI
		Hygromycin resistance gene	Hygromycin resistance gene with EcoRI-EcoRI restriction sites	GCATCAGAATTCATGAAAAAGCCTGA	GCAGCGGAATTCCTATTCCTTTGCCCTCGG	Digest with EcoRI and clone into EcoRI cut Intermediate A to make p5290	Digest with PacI
	HpHbR deletion screening	gDNA from HpHb deletion clones and parent	723 bp fragment present only in the presence of the HpHb receptor	GAGGGGTCTTGTTGTGGA	ACATATTTTTGTGGCTTGTAGTTCA
		gDNA from HpHb deletion clones and parent	839 bp fragment present only after integration of the puromycin resistance gene into the HpHbR locus	AACAGATGGAAGGCCTCC	ACATATTTTTGTGGCTTGTAGTTCA
		gDNA from HpHb deletion clones and parent	605 bp fragment present only after integration of the hygromycin resistance gene into the HpHbR locus	ATAGTGGAAACCGACGCC	ACATATTTTTGTGGCTTGTAGTTCA
	Insertion of TgsGP into T.b.brucei	gDNA from T. b. gambiense Eliane	1872 bp fragment containing the TgsGP gene including 282 bp upstream and 378 bp downstream. BamHI site at 3' end.	ACTAGAGCGCGCGTGGAGTTTATGTTAGAT	AAAAATGGATCCAAATGAACGGAAAAAGCGCG	Cloned blunt end to BamHI into an end-filled HindII-BamHI cut p3827 (DOI: 10.7554/eLife.32467) to make p5294	Digest with PacI
	Insertion of the LiTat3.1 VSG gene into T.b.brucei	RT-PCR from total RNA isolated from T. b. gambiense clone expressing LiTat3.1	1473 bp fragment encoding LiTat3.1 with EcoRV-PacI estriction sites	GCAAAAGATATCATGACCAACCCGATTCC	GGGTAATTAATTAAAAAAGCAAAACTGCAAGCC	Digested with EcoRV and PacI and clone into lab vector containing a VSG2 5' upstream region and VSG2 and ⍺β tubulin intergenic regions downstream followed by a blastocidin resistance gene and further ⍺β tubulin and VSG2 downstream regions to make p5250	Digest with XhoI and SacI
	Insertion of the Tbg.972.2.1820 gene into T. b. brucei	gDNA from T. b. gambiense Eliane	1648 bp fragment encoding Tbg972.2.1820 plus 500 bp upstream and downstream	GAGAAGGATTAATTAAGTTTTACGGTATTAAGAAGCG	TTGGCGTTAATTAAAATCTTACGCGGTGGTTA	Digest with PacI and clone into pGEM1 modified to include a PacI site to make p5341	Digest with PacI
	Sequencing variants of Tbg.972.2.1820 Tb427_020016000	RT-PCR from total RNA isolated T. b. brucei clones transfected with T. b. gambiense gDNA/Tbg.972.2.1820 plus controls	836 bp fragment spanning Tbg.972.2.1820/ Tb427_020016000	AAAACCACTGGTCCGTTCG	TTTGCCGCCTTGTGTCAG
	Tbg.972.2.1820 deletion constructs	Plasmid p5341 encoding Tbg.972.2.1820 and 500 bp flanking regions	4010 bp fragment encoding vector and flanking region minus Tbg.972.2.1820 with EcoRi-HindIII restriction sites	GTTTTCGAATTCGCAGCGTACTCTTGATTTTAAAT	GAAATGAAGCTTCTGAGGAAAGGACCCAC	Digest with EcoRI and HindIII-> p5341 cut vector
		Blasticidin resistance gene	Blasticidin resistance gene with EcoRI-HindIII restriction sites	AAACGAGAATTCATGCCTTTGTCTCAAGAAGAAT	CGTCTAAAGCTTTTAGCCCTCCCACACATAAC	Digest with EcoRI and HindIII. Ligate with p5341 cut vector to make p5342	Digest with PacI
		G418 resistance gene	G418 resistance gene with EcoRI-HindIII restriction sites	CTACTAGAATTCATGATTGAACAAGATGGATTGCA	TGGTCGAAGCTTTCAGAAGAACTCGTCAAG	Digest with EcoRI and HindIII. Ligate with p5341 cut vector to make p5343	Digest with PacI
	Tbg.972.2.1820 deletion screening	gDNA from Tbg.972.2.1820 deletion clones and wild type	863 bp 5' fragment present only after integration of the blastocidin resistance gene into the Tbg.972.2.1820 locus	GGAGCTGGTGGATTATGGTTTTGAC	CGTTGCTCTTTCAATGAGGGTGG
			852 bp 5' fragment present only after integration of the G418 resistance gene into the Tbg.972.2.1820 locus	GGAGCTGGTGGATTATGGTTTTGAC	GAGAACCTGCGTGCAATCCAT
			954 bp fragment present only in the presence of the Tbg.972.2.1820 gene	GGAGCTGGTGGATTATGGTTTTGAC	CGGGAGGAACGTACGTTGACTT
			683 bp 3' fragment present only after integration of the blastocidin resistance gene into the Tbg.972.2.1820 locus	GACAGTGATGGACAGCCGACG	CCCAACCAAAACGTTCCTGTTTCC
			652 bp 3' fragment present only after integration of the G418 resistance gene into the Tbg.972.2.1820 locus	GCATCGCCTTCTATCGCCTTC	CCCAACCAAAACGTTCCTGTTTCC
	mNeonGreen N-terminal tagging of Tbg.972.2.1820/ Tb427_020016000	pPOT v7 blast-blast mNG	1845 bp fragment encoding a blastocidin resistance gene and mNeonGreen fusion protein targeted to the N-terminus of T. b. brucei Tb427_020016000	TTCTTCCAGTCGCAATTTAATAAAACCACTGGTCCGTTCGCCCCTGCTGAAAATGGTAAAAGCGCTTCGCCTTTTTCACTGTATAATGCAGACCTGCTGC	ATGTCAACTTCACCCACTACAGGTGCCATTTCAGTTTCCCTTCCCCCACTTGGGTAGCTTTGGGCGGGGTTTTCAGACATACTACCCGATCCTGATCCAG	PCR and transfect with sgRNAs and Cas9 protein
			1845 bp fragment encoding a blastocidin resistance gene and mNeonGreen fusion protein targeted to the N-terminus of T. b. gambiense Tbg.972.2.1820	TTCTTCCAGTCGCAATTTAATAAAACCACTGGTCCGTTCGCCCCTGCTGAAAATGGTAAAAGCGCTTCGCCTTTTTCACTGTATAATGCAGACCTGCTGC	ATGTCAACTTCACCCACTACAAGTGCCATTTCAGTTTCCCTTCCCCCACTTGGGTAGCTTTGGGCGGGGTTTTCAGACATACTACCCGATCCTGATCCAG
		sgRNA production	sgRNA template for mNeonGreen N-terminal insertion in T. b. brucei Tb427_020016000	AAAAGCACCGACTCGGTGCCACTTTTTCAAGTTGATAACGGACTAGCCTTATTTTAACTTGCTATTTCTAGCTCTAAAAC	GAAATTAATACGACTCACTATAGGTACGGGTCCTGCACAACCAGGTTTTAGAGCTAGAAATAGC	PCR to produce template for sgRNAs
			sgRNA template for mNeonGreen N-terminal insertion in T. b. brucei Tb427_020016000/ T. b. gambiense Tbg.972.2.1820		GAAATTAATACGACTCACTATAGGTACGGGTTCTGCACAACCAGGTTTTAGAGCTAGAAATAGC
		gDNA from N-terminal mNeonGreen tagged Tb427_020016000/ Tbg.972.2.1820 clones	2561 bp fragment for mNG insertion, 928 bp fragment for wild tpye	GGAGCTGGTGGATTATGGTTTTGAC	GGTTGGGGATATCCCTGGCC	Check number of alleles with mNeonGreen insertion
			882 bp fragment if mNG is correctly integrated	TGGTAGTGGTTCCGGTTCCG	GGTTGGGGATATCCCTGGCC
	mNeonGreen C-terminal tagging of Tbg.972.2.1820/ Tb427_020016000	pPOT v7 blast-blast mNG	1872 bp fragment encoding a mNeonGreen fusion protein targeted to the C-terminus of T. b. brucei Tb427_020016000/ T. b. gambiense Tbg.972.2.1820 and a blastocidin resistance gene	AGATGATTTTGGGGTGCCTGCTGACACAACAACAACATCAAATGAGGGTTCAGGGATATCCAAGGAGAGTGGAAATGGTGGGTTCTGGTAGTGGTTCCGG	TCTTTAACAGGGCAAGGCCGCTGTTTACCGCAATAAAATCCTCGAAACAAATTTTCCACGGAGAAGCTGCTTTGCCGCCTCCAATTTGAGAGACCTGTGC	PCR and transfect with sgRNAs and Cas9 protein
		sgRNA production	sgRNA template for mNeonGreen C-terminal insertion in T. b. brucei Tb427_020016000/ T. b. gambiense Tbg.972.2.1820	AAAAGCACCGACTCGGTGCCACTTTTTCAAGTTGATAACGGACTAGCCTTATTTTAACTTGCTATTTCTAGCTCTAAAAC	TTCTAATACGACTCACTATAGTCACCGCCATTTCTGACACAGTTTTAGAGCTAGA	PCR to produce template for sgRNAs
		gDNA from C-terminal mNeonGreen tagged Tb427_020016000/ Tbg.972.2.1820 clones	2353 bp fragment for mNG insertion, 789 bp fragment for wild tpye	CACAGTGGTCATAGCGGCTG	CCCAACCAAAACGTTCCTGTTTCC	Check number of alleles with mNeonGreen insertion
			1038 bp fragment if mNG is correctly integrated	CACAGTGGTCATAGCGGCTG	TGCACGTACACAGCGGCATA
